# Pediatric traumatic brain injury elicits acute neuroinflammation and long-term changes in social, cognitive, and decision-making behaviors in male and female rats

**DOI:** 10.64898/2026.07.09.737495

**Authors:** Marissa A. Smail, Miranda Y. McDonald, Rebecca Boland, Michaela R. Breach, Courtney N. Dye, Jenna E. McCloskey, Kris M. Martens, Ashley E. Walters, Ale Zaleta Lastra, Jake Roush, Emily Yeung, Alexander Weinstein, Erin Gorman-Sandler, Cole Vonder Haar, Olga N. Kokiko-Cochran, Kathryn M. Lenz

**Affiliations:** Department of Psychology, The Ohio State University, Columbus, OH, United States; Department of Neuroscience, The Ohio State University, Columbus, OH, United States; Neuroscience Graduate Program, The Ohio State University, Columbus, OH, United States; The Institute of Brain, Behavior and Immunology, The Ohio State University, Columbus, OH, United States; The Center for Brain Injury Recovery and Discovery, The Ohio State University, Columbus, OH, United States

**Author notes:** Corresponding author: Marissa A. Smail, Ohio State University, Department of Psychology, 1835 Neil Ave, Room B85, Columbus, OH 43210, USA.

**Keywords:** pediatric, traumatic brain injury, neuroimmune, brain development, cognitive behavior

## Abstract

Traumatic brain injury (TBI) is one of the leading causes of emergency room visits in children under 10. Children are potentially more vulnerable to the adverse effects of TBI, given that their brains are still developing at the time of injury. Indeed, early life TBI has been linked to cognitive, social, and mood-related impairments later in life. The neuroimmune system has been implicated in adult TBI mechanisms and plays numerous key roles in brain development, making it an interesting candidate for linking pediatric TBI and prolonged behavioral alterations. Here we establish a rat model of mild pediatric TBI to investigate the relationship between early life TBI, acute responses of neuroimmune cells, and chronic behavioral dysregulation. At postnatal day 15, which is roughly equivalent to toddler age, male and female rat pups received a TBI via lateral fluid percussion injury. At 3 days post injury, TBI increased microglia and astrocyte coverage locally in the Perilesional Cortex but not in more distant corticolimbic regions. However, the hippocampus and prefrontal cortex did exhibit increased expression of the phagocytic marker CD68 in microglia, suggesting widespread glial activation even in the absence of gross coverage change. TBI also impacted mast cells, early-response innate immune cells, increasing their number and degranulation in multiple regions. In the juvenile and early adult periods, TBI impaired cognitive function, reduced sociability, and increased avoidance, with no change in anxiety-like behavior. Later in adulthood, TBI continued to impact cognitive behavior, increasing risky decision-making and impairing optimization months after injury. Together, these results suggest that pediatric TBI causes lasting cognitive and social dysregulation, possibly via acute neuroimmune alterations following injury at a critical period of brain development.
