## Supplementary Table 1 for "Pediatric traumatic brain injury elicits acute neuroinflammation and long-term changes in social, cognitive, and decision-making behaviors in male and female rats"

### Sheet: Main Body Figures 1-5
Location	Endpoint	Test	Test details	p value	sig?	Sex/intrx?	Test	Test details	p value	sig?		Approach:
Figure 1B-C	Righting Time	Two-way ANOVA	FInteraction(2,54)=0.0263	0.8719		No	Unpaired t test	t(60)=7.743	<0.0001	*		Two-way ANOVA with sex as factor first (columns C-F)
			FSex(1,54)=2.600	0.1127								No sex difference - collapse sex (column G)
			FInjury(2,54)=51.15	<0.0001	*							Run collapsed sex as one-way ANOVA (columns H-K, if applicable)
	Cortical Thickness	Two-way ANOVA	FInteraction(2,29)=0.7599	0.4768		No	One-way ANOVA	FInjury(2,32)=0.0021	0.9979
			FSex(1,29)=0.7639	0.3893
			FInjury(2,29)=0.0177	0.9825
Figure 2B-D, F-H	Cortex - Total IBA1 % area	Two-way ANOVA	FInteraction(2,29)=0.1053	0.9004		No	One-way ANOVA	FInjury(2,32)=10.87	0.0002	*		Final selected test in bold
			FSex(1,29)=0.1177	0.734
			FInjury(2,29)=9.617	0.0006	*
							post hoc: Tukey's multiple comparisons test	Naïve vs Sham	0.1166
								Naïve vs TBI	0.0002	*
								Sham vs TBI	0.0235	*
	HPC - Total IBA1 % area	Two-way ANOVA	FInteraction(2,29)=0.5354	0.5911		No	One-way ANOVA	FInjury(2,32)=2.047	0.1457
			FSex(1,29)=0.0135	0.9082
			FInjury(2,29)=1.950	0.1604
	PFC - Total IBA1 % area	Two-way ANOVA	FInteraction(2,29)=0.1208	0.8867		No	One-way ANOVA	FInjury(2,32)=0.6979	0.505
			FSex(1,29)=0.9565	0.3362
			FInjury(2,29)=0.6345	0.5374
	Cortex - Total GFAP % area	Two-way ANOVA	FInteraction(2,29)=0.0207	0.9795		No	One-way ANOVA	FInjury(2,32)=10.42	0.0003	*
			FSex(1,29)=0.1129	0.7393
			FInjury(2,29)=9.304	0.0008	*
							post hoc: Tukey's multiple comparisons test	Naïve vs Sham	0.8323
								Naïve vs TBI	0.0008	*
								Sham vs TBI	0.0019	*
	HPC - Total GFAP % area	Two-way ANOVA	FInteraction(2,28)=0.3042	0.7401		No	One-way ANOVA	FInjury(2,31)=0.0299	0.9706
			FSex(1,28)=1.146	0.2934
			FInjury(2,28)=0.0253	0.9751
	PFC - Total GFAP % area	Two-way ANOVA	FInteraction(2,28)=0.1835	0.8333		No	One-way ANOVA	FInury(2,31)=0.2036	0.8164
			FSex(1,28)=1.0910	0.7651
			FInjury(2,28)=0.2012	0.8189
Figure 3B-D	Cortex - Total CD68/IBA1 volume	Two-way ANOVA	FInteraction(2,28)=2.209	0.1286		No	One-way ANOVA	FInjury(2,31)=45.56	<0.0001	*
			FSex(1,28)=2.439	0.1296
			FInjury(2,28)=54.03	<0.0001	*
							post hoc: Tukey's multiple comparisons test	Naïve vs Sham	0.8641
								Naïve vs TBI	<0.0001	*
								Sham vs TBI	<0.0001	*
	HPC- Total CD68/IBA1 volume	Two-way ANOVA	FInteraction(2,27)=4.941	0.0148	*	Yes
			FSex(1,27)=6.402	0.0175	*
			FInjury(2,27)=19.50	<0.0001	*
		post hoc: Tukey's multiple comparisons test	Male Naïve vs Sham	0.973
			Male Naïve vs TBI	0.1917
			Male Sham vs TBI	0.1062
			Female Naïve vs Sham	0.9348
			Female Naïve vs TBI	<0.0001	*
			Female Sham vs TBI	<0.0001	*
			Naïve Male vs Female	0.9205
			Sham Male vs Female	0.6276
			TBI Male vs Female	0.0004	*
	PFC - IL CD68/IBA1 volume	Two-way ANOVA	FInteraction(2,24)=0.4317	0.6543		No	One-way ANOVA	FInjury(2,27)=4.918	0.0151	*
			FSex(1,24)=0.00237	0.9616
			FInjury(2,24)=4.128	0.0288	*
							post hoc: Tukey's multiple comparisons test	Naïve vs Sham	0.9998
								Naïve vs TBI	0.0358	*
								Sham vs TBI	0.0288	*
Figure 4B,E,F	Total - # Total	Two-way ANOVA	FInteraction(2,29)=0.2270	0.7983		No	One-way ANOVA	FInjury(2,32)=5.943	0.0064	*
			FSex(1,29)=0.7215	0.4026
			FInjury(2,29)=5.865	0.0073	*
							post hoc: Tukey's multiple comparisons test	Naïve vs Sham	0.8147
								Naïve vs TBI	0.0473	*
								Sham vs TBI	0.0066	*
	Total - # Granulated	Two-way ANOVA	FInteraction(2,29)=0.7458	0.4832		No	One-way ANOVA	FInjury(2,32)=2.581	0.0913
			FSex(1,29)=0.9794	0.3305
			FInjury(2,29)=2.903	0.0709
	Total - # Degranulated	Two-way ANOVA	FInteraction(2,29)=0.0930	0.9115		No	One-way ANOVA	FInjury(2,32)=8.148	0.0014	*
			FSex(1,29)=0.4302	0.5171
			FInjury(2,29)=7.538	0.0023	*
							post hoc: Tukey's multiple comparisons test	Naïve vs Sham	0.981
								Naïve vs TBI	0.0074	*
								Sham vs TBI	0.0024	*
Figure 5A-H	Spatial Y - Discrimination Index	Two-way ANOVA	FInteraction(2,18)=3.920	0.0386	*	Yes
			FSex(1,18)=5.211	0.0348	*
			FInjury(2,18)=0.8099	0.4605
		post hoc: Tukey's multiple comparisons test	Male Naïve vs Sham	0.5494
			Male Naïve vs TBI	0.3904
			Male Sham vs TBI	0.0579
			Female Naïve vs Sham	0.7445
			Female Naïve vs TBI	0.1571
			Female Sham vs TBI	0.4382
			Naïve Male vs Female	0.0281	*
			Sham Male vs Female	0.0118	*
			TBI Male vs Female	0.3449
	Spontaneous Y - % Spontaneous	Two-way ANOVA	FInteraction(2,48)=0.7176	0.4931		Yes
			FSex(1,48)=4.053	0.0497	*
			FInjury(2,48)=24.57	<0.0001	*
		post hoc: Tukey's multiple comparisons test	Male Naïve vs Sham	0.0332	*
			Male Naïve vs TBI	<0.0001	*
			Male Sham vs TBI	0.0478	*
			Female Naïve vs Sham	0.5363
			Female Naïve vs TBI	<0.0001	*
			Female Sham vs TBI	0.0025	*
			Naïve Male vs Female	0.4452
			Sham Male vs Female	0.0404	*
			TBI Male vs Female	0.5597
	NOR - Discrimination Index	Two-way ANOVA	FInteraction(2,18)=03097	0.7375		No	One-way ANOVA	FInjury(2,21)=5.581	0.0114	*
			FSex(1,18)=3.335	0.0844
			FInjury(2,18)=5.562	0.0132	*
							post hoc: Tukey's multiple comparisons test	Naïve vs Sham	0.166
								Naïve vs TBI	0.0086	*
								Sham vs TBI	0.2683
	Social Play - Play Frequency # Days over time	Mixed-effects analysis	FInteraction(4,96)=3.161	0.0008	*	No
			FInjury(2,52)=2.379	0.1027
			FDay(4,96)=25.33	<0.0001	*
		post hoc: Tukey's multiple comparisons test	Day 1 Naïve vs Sham	0.6046
			Day 1 Naïve vs TBI	0.2535
			Day 1 Sham vs TBI	0.8215
			Day 2 Naïve vs Sham	0.7951
			Day 2 Naïve vs TBI	0.0293	*
			Day 2 Sham vs TBI	0.0033	*
			Day 3 Naïve vs Sham	0.0861
			Day 3 Naïve vs TBI	0.5863
			Day 3 Sham vs TBI	0.4158
	Social Interaction - Active #	Two-way ANOVA	FInteraction(2,18)=0.3384	0.7173		No	One-way ANOVA	FInjury(2,21)=7.105	0.0044	*
			FSex(1,18)=1.285	0.2718
			FInjury(2,18)=6.612	0.007	*
							post hoc: Tukey's multiple comparisons test	Naïve vs Sham	0.0187	*
								Naïve vs TBI	0.006	*
								Sham vs TBI	0.7639
	Social Interaction - Avoidance #	Two-way ANOVA	FInteraction(2,17)=2.066	0.1574		No	One-way ANOVA	FInjury(2,20)=4.016	0.0342	*
			FSex(1,17)=2.593	0.1257
			FInjury(2,17)=5.529	0.0141	*
							post hoc: Tukey's multiple comparisons test	Naïve vs Sham	0.9405
								Naïve vs TBI	0.0467	*
								Sham vs TBI	0.0669
	Open Field - Center Time	Two-way ANOVA	FInteraction(2,18)=0.1702	0.8448		No	One-way ANOVA	FInjury(2,21)=0.1758	0.84
			FSex(1,18)=3.364	0.0832
			FInjury(2,18)=0.3059	0.7402
	EPM - Open Arm Time	Two-way ANOVA	FInteraction(2,18)=0.3362	0.7189		Yes
			FSex(1,18)=5.570	0.0298	*
			FInjury(2,18)=0.1400	0.8703
		post hoc: Tukey's multiple comparisons test	Naïve Male vs Female	0.0558
			Sham Male vs Female	0.2347
			TBI Male vs Female	0.4047

### Sheet: Supplementary Figures 1-4
Location	Endpoint	Test	Test details	p value	sig?	Sex/intrx?	Test	Test details	p value	sig?
Supplementary Figure 1A	Cortex - Medial IBA1 % area	Two-way ANOVA	FInteraction(2,29)=0.0674	0.935		No	One-way ANOVA	FInjury(2,32)=12.56	<0.0001	*		Approach:
			FSex(1,29)=0.3343	0.5676								Two-way ANOVA with sex as factor first (columns C-F)
			FInjury(2,29)=11.28	0.0002	*							No sex difference or interaction - collapse sex (column G)
							post hoc: Tukey's multiple comparisons test	Naïve vs Sham	0.0946			Run collapsed sex as one-way ANOVA (columns H-K, if applicable)
								Naïve vs TBI	<0.0001	*		Final selected test in bold
								Sham vs TBI	0.0126	*
	Cortex - Lateral IBA1 % area	Two-way ANOVA	FInteraction(2,29)=0.2331	0.7936		No	One-way ANOVA	FInjury(2,32)=7.671	0.0019	*
			FSex(1,29)=0.0091	0.9245
			FInjury(2,29)=6.742	0.0039	*
							post hoc: Tukey's multiple comparisons test	Naïve vs Sham	0.1964
								Naïve vs TBI	0.0014	*
								Sham vs TBI	0.0701
	PFC - IL IBA1 % area	Two-way ANOVA	FInteraction(2,29)=0.3584	0.7018		No	One-way ANOVA	FInjury(2,32)=0.8005	0.4579
			FSex(1,29)=0.0026	0.9594
			FInjury(2,29)=0.7309	0.4901
	PFC - PL IBA1 % area	Two-way ANOVA	FInteraction(2,29)=0.2904	0.7501		No	One-way ANOVA	FInjury(2,32)=0.5776	0.567
			FSex(1,29)=1.204	0.2816
			FInjury(2,29)=0.5241	0.5976
	HPC - DG IBA1 % area	Two-way ANOVA	FInteraction(2,29)=1.038	0.367		No	One-way ANOVA	FInjury(2,32)=3.125	0.0576
			FSex(1,29)=1.203	0.2817
			FInjury(2,29)=3.269	0.0524
	HPC - CA1 IBA1 % area	Two-way ANOVA	FInteraction(2,29)=0.0299	0.9705		No	One-way ANOVA	FInjury(2,32)=0.5417	0.587
			FSex(1,29)=0.0724	0.7898
			FInjury(2,29)=0.4945	0.615
	HPC - CA3 IBA1 % area	Two-way ANOVA	FInteraction(2,29)=0.4708	0.6292		No	One-way ANOVA	FInjury(2,32)=1.570	0.2237
			FSex(1,29)=1.117	0.2993
			FInjury(2,29)=1.483	0.2437
Supplementary Figure 1B	Cortex - Medial GFAP % area	Two-way ANOVA	FInteraction(2,29)=0.2837	0.7551		No	One-way ANOVA	FInjury(2,32)=8.561	0.0011	*
			FSex(1,29)=0.5246	0.4747
			FInjury(2,29)=7.880	0.0018	*
							post hoc: Tukey's multiple comparisons test	Naïve vs Sham	0.9767
								Naïve vs TBI	0.0032	*
								Sham vs TBI	0.0033	*
	Cortex - Lateral GFAP % area	Two-way ANOVA	FInteraction(2,29)=0.1760	0.8395		No	One-way ANOVA	FInjury(2,32)=9.296	0.0007	*
			FSex(1,29)=0.0365	0.8498
			FInjury(2,29)=8.456	0.0013	*
							post hoc: Tukey's multiple comparisons test	Naïve vs Sham	0.6513
								Naïve vs TBI	0.001	*
								Sham vs TBI	0.0058	*
	PFC - IL GFAP % area	Two-way ANOVA	FInteraction(2,28)=0.3015	0.7421		No	One-way ANOVA	FInjury(2,31)=0.0813	0.9221
			FSex(1,28)=0.4353	0.5148
			FInjury(2,28)=0.0700	0.9325
	PFC - PL GFAP % area	Two-way ANOVA	FInteraction(2,28)=0.0965	0.9083		No	One-way ANOVA	FInjury(2,31)=0.8936	0.4195
			FSex(1,28)=1.829	0.1871
			FInjury(2,28)=0.8489	0.4386
	HPC - DG GFAP % area	Two-way ANOVA	FInteraction(2,28)=0.2619	0.7715		No	One-way ANOVA	FInjury(2,31)=0.1423	0.8679
			FSex(1,28)=1.280	0.2676
			FInjury(2,28)=0.1080	0.898
	HPC - CA1 GFAP % area	Two-way ANOVA	FInteraction(2,28)=0.2731	0.763		No	One-way ANOVA	FInjury(2,31)=0.0785	0.9247
			FSex(1,28)=0.0111	0.917
			FInjury(2,28)=0.0787	0.9245
	HPC - CA3 GFAP % area	Two-way ANOVA	FInteraction(2,28)=0.7324	0.4897		Yes
			FSex(1,28)=4.464	0.0437	*
			FInjury(2,28)=0.6225	0.5438
		post hoc: Tukey's multiple comparisons test	Naïve Male vs Female	0.0444	*
			Sham Male vs Female	0.5076
			TBI Male vs Female	0.4281
Supplementary Figure 2	Cortex - Medial CD68/IBA1 volume	Two-way ANOVA	FInteraction(2,27)=1.614	0.2176		No	One-way ANOVA	FInjury(2,30)=33.27	<0.0001	*
			FSex(1,27)=2.102	0.1587
			FInjury(2,27)=38.13	<0.0001	*
							post hoc: Tukey's multiple comparisons test	Naïve vs Sham	0.9734
								Naïve vs TBI	<0.0001	*
								Sham vs TBI	<0.0001	*
	Cortex - Lateral CD68/IBA1 volume	Two-way ANOVA	FInteraction(2,29)=0.9147	0.4119		No	One-way ANOVA	FInjury(2,32)=28.08	<0.0001	*
			FSex(1,29)=1.736	0.198
			FInjury(2,29)=29.97	<0.0001	*
							post hoc: Tukey's multiple comparisons test	Naïve vs Sham	0.6919
								Naïve vs TBI	<0.0001	*
								Sham vs TBI	<0.0001	*
	PFC - PL CD68/IBA1 volume	Two-way ANOVA	FInteraction(2,24)=0.01063	0.9894		No	One-way ANOVA	FInjury(2,28)=0.3559	0.7037
			FSex(1,24)=0.4746	0.4975
			FInjury(2,24)=0.0222	0.978
	PFC - Total CD68/IBA1 volume	Two-way ANOVA	FInteraction(2,25)=1.728	0.1981		No	One-way ANOVA	FInjury(2,28)=1.745	0.1931
			FSex(1,25)=0.0183	0.8936
			FInjury(2,25)=1.331	0.2822
	HPC- DG CD68/IBA1 volume	Two-way ANOVA	FInteraction(2,28)=4.762	0.0166	*	Yes
			FSex(1,28)=4.833	0.0364	*
			FInjury(2,28)=11.31	0.0003	*
		post hoc: Tukey's multiple comparisons test	Male Naïve vs Sham	0.9801
			Male Naïve vs TBI	0.5151
			Male Sham vs TBI	0.5775
			Female Naïve vs Sham	0.9469
			Female Naïve vs TBI	0.0002	*
			Female Sham vs TBI	0.0002	*
			Naïve Male vs Female	0.9533
			Sham Male vs Female	0.9409
			TBI Male vs Female	0.0008	*
	HPC- CA1 CD68/IBA1 volume	Two-way ANOVA	FInteraction(2,27)=0.8990	0.4188	*	No	One-way ANOVA	FInjury(2,30)=6.579	0.0043	*
			FSex(1,27)=1.143	0.2945	*
			FInjury(2,27)=7.306	0.0029	*
							post hoc: Tukey's multiple comparisons test	Naïve vs Sham	0.7955
								Naïve vs TBI	0.0316	*
								Sham vs TBI	0.0051	*
	HPC- CA3 CD68/IBA1 volume	Two-way ANOVA	FInteraction(2,28)=2.335	0.1154		No	One-way ANOVA	FInjury(2,31)=6.583	0.0041	*
			FSex(1,28)=2.401	0.1325
			FInjury(2,28)=8.818	0.0011	*
							post hoc: Tukey's multiple comparisons test	Naïve vs Sham	0.9765
								Naïve vs TBI	0.0172	*
								Sham vs TBI	0.007	*
Supplementary Figure 3	Peri-HPC - # Total	Two-way ANOVA	FInteraction(2,29)=0.3656	0.6969		No	One-way ANOVA	FInjury(2,32)=4.622	0.0172	*
			FSex(1,29)=1.650	0.2092
			FInjury(2,29)=4.929	0.0144	*
							post hoc: Tukey's multiple comparisons test	Naïve vs Sham	0.7735
								Naïve vs TBI	0.1094
								Sham vs TBI	0.0159	*
	Peri-HPC - # Granulated	Two-way ANOVA	FInteraction(2,29)=1.182	0.3209		No	One-way ANOVA	FInjury(2,32)=2.289	0.1177
			FSex(1,29)=2.365	0.1349
			FInjury(2,29)=2.893	0.0715
	Peri-HPC - # Degranulated	Two-way ANOVA	FInteraction(2,29)=0.0874	0.9165		No	One-way ANOVA	FInjury(2,32)=6.213	0.0053	*
			FSex(1,29)=0.9936	0.3271
			FInjury(2,29)=6.015	0.0065	*
							post hoc: Tukey's multiple comparisons test	Naïve vs Sham	0.9658
								Naïve vs TBI	0.0236	*
								Sham vs TBI	0.0076	*
	Thalamus - # Total	Two-way ANOVA	FInteraction(2,29)=0.1255	0.8826		No	One-way ANOVA	FInjury(2,32)=1.407	0.2597
			FSex(1,29)=06449	0.4285
			FInjury(2,29)=1.123	0.3389
	Thalamus - # Granulated	Two-way ANOVA	FInteraction(2,29)=0.0657	0.9366		No	One-way ANOVA	FInjury(2,32)=0.5264	0.5958
			FSex(1,29)=0.7369	0.3977
			FInjury(2,29)=0.3953	0.6771
	Thalamus - # Degranulated	Two-way ANOVA	FInteraction(2,29)=0.1647	0.8489		No	One-way ANOVA	FInjury(2,32)=2.161	0.1317
			FSex(1,29)=0.5022	0.4842
			FInjury(2,29)=1.765	0.1892
Supplementary Figure 4A-B	Spatial Y - Distance Traveled	Two-way ANOVA	FInteraction(2,18)=1.424	0.2665		No	One-way ANOVA	FInjury(2,21)=0.7358	0.4911
			FSex(1,18)=3.388	0.0822
			FInjury(2,18)=0.3943	0.3943
	Spontaneous Y - # Entries	Two-way ANOVA	FInteraction(2,48)=0.3522	0.7049		Yes
			FSex(1,48)=13.45	0.0006	*
			FInjury(2,48)=0.1903	0.8274
		post hoc: Tukey's multiple comparisons test	Naïve Male vs Female	0.0064	*
			Sham Male vs Female	0.1239
			TBI Male vs Female	0.0543
	NOR- Distance Traveled	Two-way ANOVA	FInteraction(2,18)=0.09894	0.9063		Yes
			FSex(1,18)=8.159	0.0105	*
			FInjury(2,18)=0.0733	0.9296
		post hoc: Tukey's multiple comparisons test	Naïve Male vs Female	0.112
			Sham Male vs Female	0.0509
			TBI Male vs Female	0.2285
	Open Field - Distance Traveled	Two-way ANOVA	FInteraction(2,18)=1.460	0.2584		Yes
			FSex(1,18)=26.18	<0.0001	*
			FInjury(2,18)=0.0855	0.9184
		post hoc: Tukey's multiple comparisons test	Naïve Male vs Female	0.0015	*
			Sham Male vs Female	0.001	*
			TBI Male vs Female	0.1744
	EPM - Distance Traveled	Two-way ANOVA	FInteraction(2,18)=2.942	0.0784		Yes
			FSex(1,18)=6.351	0.0214	*
			FInjury(2,18)=0.3061	0.7401
		post hoc: Tukey's multiple comparisons test	Naïve Male vs Female	0.12
			Sham Male vs Female	0.7306
			TBI Male vs Female	0.0099	*
	Social Interaction - Passive #	Two-way ANOVA	FInteraction(2,18)=0.0281	0.9723		No	One-way ANOVA	FInjury(2,21)=0.0588	0.943
			FSex(1,18)=0.2668	0.2668
			FInjury(2,18)=0.0360	0.9647
	Social Interaction - Avoidance by Stimulus Rat #	Two-way ANOVA	FInteraction(2,18)=0.3420	0.7149		Yes
			FSex(1,18)=5.681	0.0284	*
			FInjury(2,18)=4.646	0.0236	*
		post hoc: Tukey's multiple comparisons test	Male Naïve vs Sham	0.0991
			Male Naïve vs TBI	0.0898
			Male Sham vs TBI	0.9833
			Female Naïve vs Sham	0.1692
			Female Naïve vs TBI	0.5725
			Female Sham vs TBI	0.7489
			Naïve Male vs Female	0.3562
			Sham Male vs Female	0.2466
			TBI Male vs Female	0.0687

### Sheet: RGT Main Body Figure 6
Choice Data
Acquisition Statistics									Stable Statistics
*whole curve binned by week, 5 sessions/bin									*last 5 sessions
*Figure 6B-E*
Acquisition Bayesian Regression									Stable Bayesian Regression
Hypothesis	Estimate	Est.Error	CI.Lower	CI.Upper	Evid.Ratio	Post.Prob	Star		Hypothesis	Estimate	Est.Error	CI.Lower	CI.Upper	Evid.Ratio	Post.Prob	Star
(InjuryTBI) = 0	-0.412496	0.304867	-1.00137	0.184657	NA	NA			(InjuryTBI) = 0	-0.88853	0.339426	-1.55439	-0.231294	NA	NA	*
(TestWeek) > 0	0.12725	0.0135223	0.104748	0.149525	Inf	1
(InjuryTBI:TestWeek) = 0	-0.091965	0.0189154	-0.129427	-0.0558622	NA	NA	*
Posthoc: ChoiceOption*Injury									Posthoc: ChoiceOption*Injury
contrast	ChoiceOption	estimate	lower.HPD	upper.HPD					contrast	ChoiceOption	estimate	lower.HPD	upper.HPD
Naive - Sham	1	0.0654849	-0.395927	0.547549					Naive - Sham	1	-0.0467044	-0.485997	0.418368
Naive - TBI	1	-0.11478	-0.556402	0.30488					Naive - TBI	1	-0.0988883	-0.508421	0.312505
Sham - TBI	1	-0.173676	-0.659513	0.294845					Sham - TBI	1	-0.0557234	-0.502138	0.382562
Naive - Sham	2	0.160847	-0.448949	0.770847					Naive - Sham	2	0.489073	-0.237193	1.19994
Naive - TBI	2	0.732238	0.11879	1.27282	*				Naive - TBI	2	0.885465	0.225438	1.5407	*
Sham - TBI	2	0.585896	-0.0468362	1.19303					Sham - TBI	2	0.404767	-0.336936	1.09837
Naive - Sham	3	-0.279715	-1.05415	0.508696					Naive - Sham	3	-0.58105	-1.45659	0.418753
Naive - TBI	3	-0.800961	-1.52219	-0.0607074	*				Naive - TBI	3	-1.04866	-1.94421	-0.241288	*
Sham - TBI	3	-0.522355	-1.31068	0.246246					Sham - TBI	3	-0.478226	-1.43117	0.414311
Naive - Sham	4	0.160848	-0.365418	0.70572					Naive - Sham	4	0.173794	-0.424927	0.796967
Naive - TBI	4	0.0109307	-0.461026	0.509202					Naive - TBI	4	0.0514456	-0.469004	0.642452
Sham - TBI	4	-0.144966	-0.694645	0.375886					Sham - TBI	4	-0.123813	-0.726489	0.464987
Other Variables Data
Acquisition Statistics									Stable State Statistics
*whole curve binned by week, 5 sessions/bin									*last 5 sessions
*Figure 6 F,G,H*
Score Model									Score Model
	Sum Sq	Mean Sq	NumDF	DenDF	F value	Pr(>F)				Sum Sq	Mean Sq	NumDF	DenDF	F value	Pr(>F)
inj	0.324761	0.16238	2	29.2832	0.731467	0.489788			inj	0.275959	0.13798	2	27	2.26258	0.123463
wk	7.8186	7.8186	1	867	35.2201	4.25e-09
inj:wk	8.29307	4.14653	2	867	18.6787	1.14e-08	*
Posthoc: Injury*Week
contrast	estimate	SE	df	t.ratio	p.value
Naive - Sham	0.119071	0.0234046	867	5.0875	1.33e-06	*
Naive - TBI	0.114778	0.0214775	867	5.34412	3.48e-07	*
Sham - TBI	-0.00429224	0.0234046	867	-0.183393	0.98163
Prematures Model									Prematures Model
	Sum Sq	Mean Sq	NumDF	DenDF	F value	Pr(>F)				Sum Sq	Mean Sq	NumDF	DenDF	F value	Pr(>F)
inj	1.52239	0.761194	2	43.7853	1.1873	0.314671			inj	1.1756	0.587801	2	27	1.01912	0.374381
wk	64.912	64.912	1	867	101.249	1.33e-22
inj:wk	3.00756	1.50378	2	867	2.34558	0.0963992
WinStay Model									WinStay Model
	Sum Sq	Mean Sq	NumDF	DenDF	F value	Pr(>F)				Sum Sq	Mean Sq	NumDF	DenDF	F value	Pr(>F)
inj	0.609716	0.304858	2	31.4236	0.897267	0.417871			inj	0.994664	0.497332	2	27	2.31648	0.117903
wk	32.3191	32.3191	1	867	95.1226	2.15e-21
inj:wk	2.59681	1.29841	2	867	3.82151	0.0222645	*
Posthoc: Injury*Week
contrast	estimate	SE	df	t.ratio	p.value
Naive - Sham	0.0247389	0.0289547	867	0.854398	0.669204
Naive - TBI	0.0724898	0.0265707	867	2.72819	0.0178313	*
Sham - TBI	0.0477509	0.0289547	867	1.64916	0.225691
*Data not shown*
Omissions Model									Omissions Model
	Sum Sq	Mean Sq	NumDF	DenDF	F value	Pr(>F)				Sum Sq	Mean Sq	NumDF	DenDF	F value	Pr(>F)
inj	3.0851	1.54255	2	44.5378	2.25334	0.116895			inj	0.555309	0.277654	2	27	0.763492	0.475835
wk	10.2096	10.2096	1	867	14.914	0.000120897
inj:wk	3.01921	1.50961	2	867	2.20521	0.110845
Trials Model									Trials Model
	Sum Sq	Mean Sq	NumDF	DenDF	F value	Pr(>F)				Sum Sq	Mean Sq	NumDF	DenDF	F value	Pr(>F)
inj	0.415022	0.207511	2	34.9369	0.404523	0.67038			inj	1.29062	0.645312	2	27	1.24386	0.304267
wk	0.439326	0.439326	1	866.999	0.856425	0.354998
inj:wk	0.858797	0.429399	2	866.999	0.837073	0.433326
Pellets Model									Pellets Model
	Sum Sq	Mean Sq	NumDF	DenDF	F value	Pr(>F)				Sum Sq	Mean Sq	NumDF	DenDF	F value	Pr(>F)
inj	0.903267	0.451633	2	35.2474	0.889397	0.419924			inj	1.35609	0.678046	2	27	1.41587	0.260165
wk	13.5511	13.5511	1	867	26.6861	2.97e-07
inj:wk	0.819791	0.409896	2	867	0.807203	0.446439
Choice Latency Model									Choice Latency Model
	Sum Sq	Mean Sq	NumDF	DenDF	F value	Pr(>F)				Sum Sq	Mean Sq	NumDF	DenDF	F value	Pr(>F)
inj	0.388062	0.194031	2	28.3971	1.20984	0.313158			inj	0.114346	0.0571731	2	27	0.365513	0.697221
wk	5.82717	5.82717	1	867	36.3341	2.46e-09
inj:wk	0.685855	0.342928	2	867	2.13825	0.118482
Stay Model									Stay Model
	Sum Sq	Mean Sq	NumDF	DenDF	F value	Pr(>F)				Sum Sq	Mean Sq	NumDF	DenDF	F value	Pr(>F)
inj	0.60888	0.30444	2	31.0093	0.951633	0.397098			inj	0.764965	0.382482	2	27	2.12685	0.138753
wk	36.6341	36.6341	1	867	114.513	3.47e-25
inj:wk	1.67734	0.838672	2	867	2.62156	0.0732656
LoseStay Model									LoseStay Model
	Sum Sq	Mean Sq	NumDF	DenDF	F value	Pr(>F)				Sum Sq	Mean Sq	NumDF	DenDF	F value	Pr(>F)
inj	0.601021	0.300511	2	34.1483	0.643767	0.531566			inj	0.58341	0.291705	2	27	0.971835	0.391234
wk	38.1741	38.1741	1	867	81.7781	9.78e-19
inj:wk	0.600823	0.300411	2	867	0.643554	0.525673

### Sheet: RGT Supplementary Figure 5
Bayesian Model Comparison Considering Sex
Acquisition Statistics									Stable Statistics
*whole curve binned by week, 5 sessions/bin									*last 5 sessions
*Supplementary Figure 5A-B*
Model Comparison - (log) Bayes Factor Ratio									Model Comparison - (log) Bayes Factor Ratio
			Injury vs. Injury+Sex		Injury vs. Injury*Sex							Injury vs. Injury+Sex		Injury vs. Injury*Sex
			-7.82102		-6.51004							-0.882895		-2.21783
			-7.61083		-8.15677							-0.885548		-2.30674
			-7.95078		-6.82974							-1.05915		-2.33604
			-7.53313		-8.4318							-0.863906		-2.63635
			-7.5376		-7.30452							-1.11689		-2.14842
			-7.69897		-6.67162							-1.01627		-2.28422
			-7.49757		-7.84466							-0.961702		-2.04201
			-7.9914		-7.4045							-0.714115		-2.4014
			-7.6925		-7.74473							-0.912083		-2.10976
			-7.53462		-7.6517							-1.09432		-2.63043
Average (log) Bayes Factor			-7.68684		-7.45501				Average (log) Bayes Factor			-0.950687		-2.31132
Other Variables Data Considering Sex
Acquisition Statistics									Stable State Statistics
*whole curve binned by week, 5 sessions/bin									*last 5 sessions
*Supplementary Figure 5C-D*
Score Model									Score Model
	Sum Sq	Mean Sq	NumDF	DenDF	F value	Pr(>F)				Sum Sq	Mean Sq	NumDF	DenDF	F value	Pr(>F)
inj	0.243958	0.121979	2	26.2402	0.559487	0.57817			inj	0.26118	0.13059	2	24	2.14141	0.1394
wk	7.40917	7.40917	1	864	33.9839	7.84406e-09	*		sex	0.319559	0.319559	1	24	5.24011	0.0311691	*
sex	0.475308	0.475308	1	26.2402	2.18011	0.151705			inj:sex	0.00975368	0.00487684	2	24	0.0799702	0.923389
inj:wk	8.49591	4.24796	2	864	19.4843	5.28883e-09	*
inj:sex	0.290013	0.145006	2	26.2402	0.665107	0.522674
wk:sex	2.57065	2.57065	1	864	11.7909	0.000623519	*
inj:wk:sex	1.93664	0.968322	2	864	4.44145	0.0120491	*
WinStay Model									WinStay Model
	Sum Sq	Mean Sq	NumDF	DenDF	F value	Pr(>F)				Sum Sq	Mean Sq	NumDF	DenDF	F value	Pr(>F)
inj	1.32348	0.661739	2	28.8753	1.97246	0.157417			inj	1.18654	0.593268	2	24	2.76333	0.0831695
wk	35.0675	35.0675	1	864	104.526	3.06743e-23	*		sex	0.684217	0.684217	1	24	3.18695	0.0868741
sex	0.00548659	0.00548659	1	28.8753	0.016354	0.899128			inj:sex	0.613859	0.30693	2	24	1.42962	0.259066
inj:wk	1.62322	0.811608	2	864	2.41917	0.0895977
inj:sex	3.15235	1.57618	2	28.8753	4.69813	0.0171221	*
wk:sex	4.1852	4.1852	1	864	12.4749	0.0004343	*
inj:wk:sex	0.409327	0.204663	2	864	0.610044	0.543561
WinStay:Y Maze % Spontaneous Correlations Considering Sex
Location				Endpoint				Test			Test details			p value		sig?
Supplementary Figure 5E				Females - WinStay: Y Maze				Pearson Correlation			r=-0.554; R2=0.307			0.049		*
				Males - WinStay: Y Maze				Pearson Correlation			r=0.086; R2=0.007			0.744
Post-RGT FosB
Location	Endpoint		Test		Test details			p value	sig?	Sex/intrx?	Test		Test details		p value	sig?
Supplementary Figure 5F	PFC - IL FosB		Two-way ANOVA		FInteraction(2,23)=1.677			0.209		No	One-way ANOVA		FInjury(2,26)=1.877		0.1733
					FSex(1,23)=0.5874			0.4512
					FInjury(2,23)=0.1316			0.2877
	PFC - PL FosB		Two-way ANOVA		FInteraction(2,23)=0.7642			0.4772		No	One-way ANOVA		FInjury(2,26)=1.940		0.164
					FSex(1,23)=0.6242			0.6245
					FInjury(2,23)=0.2607			0.2607
	NAc - FosB		Two-way ANOVA		FInteraction(2,22)=0.3956			0.678		No	One-way ANOVA		FInjury(2,25)=2.062		0.1483
					FSex(1,22)=0.4547			0.5071
					FInjury(2,22)=1.923			0.17
